# *Trans*-acting genetic variation affects the expression of adjacent genes

**DOI:** 10.1101/2020.10.05.327130

**Authors:** Krisna Van Dyke, Gemechu Mekonnen, Chad L. Myers, Frank W. Albert

**Affiliations:** Department of Genetics, Cell Biology, and Development, University of Minnesota, Minneapolis, MN, U.S.A

## Abstract

Gene expression differences among individuals are shaped by *trans*-acting expression quantitative trait loci (eQTLs). Most *trans*-eQTLs map to hotspot locations that influence many genes. The molecular mechanisms perturbed by hotspots are often assumed to involve “vertical” cascades of effects in pathways that can ultimately affect the expression of thousands of genes. Here, we report that *trans*-eQTLs can affect the expression of adjacent genes via “horizontal” mechanisms that extend along a chromosome. Genes affected by *trans*-eQTL hotspots in the yeast *Saccharomyces cerevisiae* were more likely to be located next to each other than expected by chance. These paired hotspot effects tended to occur at adjacent genes that show coexpression in response to genetic and environmental perturbations. Physical proximity and shared chromatin state, in addition to regulation of adjacent genes by similar transcription factors, were independently associated with paired hotspot effects. The effects of *trans*-eQTLs can spread among neighboring genes even when these genes do not share a common function. This phenomenon could result in unexpected connections between regulatory genetic variation and phenotypes.
