## Supplementary material for "*Trans*-acting genetic variation affects the expression of adjacent genes": Suppl Table 1

### Sheet: SupplTable01_01_doublets
	Min.	1st Qu.	Median	Mean	3rd Qu.	Max.	nAffected	obsDoublets	pVal	normalizedDoublets
chrI:48890_C/T	3	14	16	16.3629	19	36	388	39	0	0.589744
chrI:109735_A/G	0	1	2	2.20457	3	11	146	5	0.06972	0.272727
chrI:159467_G/A	0	4	5	5.51681	7	22	234	12	0.00932	0.318182
chrI:189123_C/T	0	0	0	0.12615	0	4	35	1	0.11945	0.25
chrII:13061_G/T	0	0	0	0.02645	0	2	17	0	1	0
chrII:123764_G/A	0	1	2	2.27285	3	11	148	4	0.19188	0.181818
chrII:195177_T/A	0	0	1	1.31572	2	10	115	4	0.04363	0.3
chrII:370967_C/T	0	5	6	6.20247	8	19	203	14	0.00332	0.421053
chrII:464478_G/A	0	7	8	8.63674	10	25	258	15	0.02527	0.28
chrII:541139_G/A	0	2	3	3.0986	4	14	159	9	0.00361	0.428571
chrII:619028_C/A	0	4	5	5.26227	7	18	227	12	0.00663	0.388889
chrIII:143912_A/G	0	0	0	0.0374	0	2	20	0	1	0
chrIII:166390_G/C	0	0	0	0.01302	0	2	12	1	0.01293	0.5
chrIII:201185_C/A	0	0	0	0.53546	1	5	70	19	0	1
chrIII:262105_C/T	0	0	0	0.11391	0	3	33	0	1	0
chrIV:46090_C/G	1	9	11	11.0002	13	27	298	17	0.04843	0.222222
chrIV:156943_A/G	9	26	29	29.3913	33	52	539	33	0.26724	0.0769231
chrIV:215523_T/C	76	111	117	117.16	124	161	1075	152	0.00032	0.217391
chrIV:461656_A/G	39	63	68	67.8694	73	104	783	83	0.02732	0.144231
chrIV:509407_G/T	7	20	23	22.6894	26	45	421	30	0.06879	0.155556
chrIV:637663_A/T	10	28	32	31.8505	35	57	560	53	0.00023	0.368421
chrIV:681304_G/A	46	73	79	78.9321	84	119	828	90	0.09455	0.092437
chrIV:745766_G/A	11	27	31	30.9804	34	55	463	29	0.6771	-0.0363636
chrIV:975156_A/G	18	40	44	44.0964	48	71	616	59	0.01146	0.211268
chrIV:1182010_T/C	3	15	17	17.2543	20	37	374	21	0.20215	0.108108
chrIV:1357789_T/G	17	35	39	39.204	43	66	613	64	4e-05	0.378788
chrIV:1521369_A/C	0	2	3	3.20771	4	13	178	6	0.10198	0.230769
chrV:11186_T/C	0	0	0	0.36178	1	6	58	1	0.30505	0.166667
chrV:183957_A/G	4	16	19	18.7296	21	37	402	29	0.01213	0.27027
chrV:418504_A/G	0	0	1	1.03628	2	7	96	2	0.27752	0.142857
chrV:524625_A/T	0	1	2	2.17501	3	11	138	4	0.17409	0.181818
chrVI:71959_C/T	0	1	2	1.72144	2	9	131	6	0.00702	0.444444
chrVI:95849_T/C	0	2	3	2.76596	4	12	151	8	0.00671	0.416667
chrVI:156375_T/C	0	3	5	4.94317	6	17	187	7	0.22662	0.117647
chrVI:229337_G/A	0	0	0	0.60168	1	6	65	0	1	0
chrVII:122421_CA/C	110	154	161	161.259	168	207	1100	196	0.00092	0.169082
chrVII:141743_C/T	302	352	362	362.238	372	422	1670	396	0.01154	0.0805687
chrVII:178509_T/C	69	102	108	108.034	114	149	1032	144	0.0001	0.241611
chrVII:372033_G/C	21	40	44	44.5416	49	74	634	66	0.00072	0.297297
chrVII:397449_G/A	22	44	48	47.8662	52	78	600	71	0.00025	0.294872
chrVII:470028_A/G	65	95	101	101.443	107	147	984	140	5e-05	0.265306
chrVII:656248_T/G	0	8	10	10.5177	13	28	322	10	0.61192	0
chrVII:850923_T/C	7	22	26	25.7326	29	51	450	28	0.34709	0.0392157
chrVII:984362_C/T	2	12	14	14.5228	17	34	361	11	0.86809	-0.0882353
chrVIII:104423_C/A	52	80	86	85.6901	91	127	920	110	0.0032	0.188976
chrVIII:175012_C/T	14	34	38	38.1245	42	64	574	63	6e-05	0.390625
chrVIII:459310_C/G	1	10	12	11.8558	14	28	343	24	0.00081	0.428571
chrIX:28874_G/C	0	0	0	0.17136	0	4	42	0	1	0
chrIX:105090_T/C	11	26	29	29.0058	32	54	499	43	0.00583	0.259259
chrIX:178160_C/T	0	1	2	1.90393	3	10	138	4	0.12406	0.2
chrIX:227301_A/T	0	1	1	1.57139	2	9	114	8	0.00012	0.777778
chrIX:386051_A/G	0	0	0	0.22034	0	4	46	1	0.19862	0.25
chrX:26108_C/T	0	0	1	0.69827	1	7	83	4	0.00524	0.428571
chrX:108904_A/G	0	10	12	12.3947	15	29	346	14	0.35939	0.0689655
chrX:181214_T/C	1	9	11	10.9125	13	27	323	21	0.00313	0.37037
chrX:330144_C/T	0	1	2	2.62095	4	12	160	5	0.12303	0.25
chrX:426287_C/A	0	4	6	6.03551	8	19	242	7	0.39949	0.0526316
chrX:548174_T/C	0	7	8	8.5702	10	24	271	15	0.02409	0.291667
chrX:659425_T/C	25	46	50	50.4152	55	81	702	63	0.03723	0.160494
chrX:722130_T/C	0	0	1	1.24939	2	9	100	1	0.71785	0
chrXI:4534_G/A	0	0	1	0.8319	1	8	84	0	1	-0.125
chrXI:102908_C/T	0	9	11	10.8402	13	26	318	15	0.12702	0.153846
chrXI:232667_A/T	31	56	61	60.9872	66	101	747	90	7e-05	0.287129
chrXI:411756_T/C	0	1	2	2.32826	3	11	146	4	0.20454	0.181818
chrXI:533229_G/C	0	1	2	2.56905	4	11	154	8	0.00408	0.545455
chrXI:641098_A/G	0	1	2	2.31965	3	12	141	5	0.08138	0.25
chrXII:136527_T/C	448	512	524	523.661	535	604	2148	575	0.00189	0.0844371
chrXII:510559_C/T	33	57	62	62.207	67	96	773	106	0	0.415094
chrXII:657022_T/C	1117	1205	1221	1220.67	1236	1326	3264	1253	0.08306	0.0241327
chrXII:694841_T/C	307	371	381	381.186	392	453	1889	429	0.0013	0.10596
chrXII:848842_A/G	285	335	345	344.635	355	409	1719	387	0.0027	0.102689
chrXII:1058607_C/T	12	28	32	32.1555	36	56	557	39	0.1191	0.125
chrXIII:33836_G/A	3	16	18	18.6291	21	39	408	23	0.17184	0.128205
chrXIII:85889_GA/G	11	30	34	33.7835	37	60	572	56	8e-05	0.366667
chrXIII:253667_T/C	17	36	40	39.741	44	67	596	50	0.05207	0.149254
chrXIII:333449_G/A	102	138	145	145.226	152	189	1105	174	0.00358	0.153439
chrXIII:409778_G/T	74	107	113	113.456	120	155	1053	148	0.00038	0.225806
chrXIII:591723_A/G	13	32	35	35.2964	39	64	488	44	0.06977	0.140625
chrXIII:761318_T/A	7	21	24	24.1216	27	48	400	31	0.08475	0.145833
chrXIII:914575_T/C	5	18	21	20.7203	24	41	396	32	0.00872	0.268293
chrXIV:24003_C/CCCTTTTTTA	51	79	84	84.6203	90	121	914	107	0.0055	0.190083
chrXIV:267161_G/A	832	904	918	918.348	933	1013	2868	945	0.11125	0.0266535
chrXIV:372376_G/A	1548	1636	1652	1652.34	1669	1765	3747	1697	0.03613	0.0254958
chrXIV:466588_T/G	1978	2064	2080	2080.34	2097	2187	4093	2160	0.00065	0.0365798
chrXIV:579945_GTTA/G	252	303	313	312.742	323	380	1751	363	0.00048	0.131579
chrXV:56600_G/C	14	32	36	36.1575	40	64	585	53	0.00295	0.265625
chrXV:150803_G/A	61	88	93	93.5451	99	134	940	113	0.01625	0.149254
chrXV:171150_T/C	107	142	149	148.69	156	197	1105	182	0.00098	0.167513
chrXV:377605_C/T	20	38	42	42.1745	46	70	644	53	0.04741	0.157143
chrXV:521864_C/T	81	121	127	127.561	134	168	1028	150	0.01319	0.136905
chrXV:589481_C/T	13	32	36	35.6498	39	62	550	52	0.00337	0.258065
chrXV:725113_T/C	3	14	17	16.6989	19	34	405	23	0.07444	0.176471
chrXV:845199_G/A	2	15	17	17.3109	20	38	409	37	3e-05	0.526316
chrXV:958080_T/A	0	3	4	4.62702	6	17	213	6	0.31802	0.117647
chrXV:1065815_A/G	0	1	2	2.03005	3	10	141	5	0.05257	0.3
chrXVI:26510_T/C	0	0	0	0.55905	1	6	65	0	1	0
chrXVI:84945_G/A	1	11	13	13.1221	15	30	310	22	0.01164	0.3
chrXVI:207364_C/T	2	15	18	17.681	20	36	379	26	0.02995	0.222222
chrXVI:383928_G/A	0	0	1	1.12442	2	7	105	2	0.30969	0.142857
chrXVI:463543_G/A	0	6	8	8.33013	10	24	287	10	0.32221	0.0833333
chrXVI:508199_C/T	8	20	23	23.535	27	47	478	33	0.03119	0.212766
chrXVI:812990_T/C	0	0	1	1.2654	2	9	112	8	3e-05	0.777778

### Sheet: SupplTable01_02_noDiverge
	Min.	1st Qu.	Median	Mean	3rd Qu.	Max.	nAffected	obsDoublets	pVal
chrI:48890_C/T	1	10	12	12.1207	14	32	388	33	0
chrI:109735_A/G	0	1	1	1.62101	2	9	146	3	0.22034
chrI:159467_G/A	0	3	4	4.08356	5	15	234	9	0.02109
chrI:189123_C/T	0	0	0	0.09112	0	3	35	0	1
chrII:13061_G/T	0	0	0	0.02054	0	2	17	0	1
chrII:123764_G/A	0	1	2	1.68571	2	9	148	4	0.0884
chrII:195177_T/A	0	0	1	0.97469	2	8	115	4	0.0165
chrII:370967_C/T	0	3	4	4.59048	6	16	203	12	0.00178
chrII:464478_G/A	0	5	6	6.39037	8	21	258	14	0.00458
chrII:541139_G/A	0	1	2	2.30085	3	11	159	7	0.00804
chrII:619028_C/A	0	3	4	3.89457	5	17	227	11	0.00178
chrIII:143912_A/G	0	0	0	0.02773	0	2	20	0	1
chrIII:166390_G/C	0	0	0	0.00934	0	2	12	1	0.0093
chrIII:201185_C/A	0	0	0	0.39249	1	5	70	10	0
chrIII:262105_C/T	0	0	0	0.08357	0	3	33	0	1
chrIV:46090_C/G	0	6	8	8.1371	10	22	298	14	0.03421
chrIV:156943_A/G	6	19	22	21.7306	25	43	539	28	0.10079
chrIV:215523_T/C	53	81	86	86.6107	92	133	1075	126	1e-05
chrIV:461656_A/G	24	46	50	50.1743	55	78	783	55	0.25176
chrIV:509407_G/T	3	14	17	16.7617	19	36	421	24	0.04644
chrIV:637663_A/T	6	20	23	23.5222	27	47	560	42	0.00016
chrIV:681304_G/A	29	54	58	58.3262	63	91	828	72	0.03167
chrIV:745766_G/A	7	20	23	22.8881	26	43	463	26	0.27424
chrIV:975156_A/G	13	29	32	32.6223	36	57	616	47	0.00617
chrIV:1182010_T/C	0	10	13	12.7622	15	29	374	14	0.39905
chrIV:1357789_T/G	9	25	29	28.9775	32	57	613	48	0.00023
chrIV:1521369_A/C	0	1	2	2.37397	3	12	178	4	0.21313
chrV:11186_T/C	0	0	0	0.2664	0	4	58	1	0.23485
chrV:183957_A/G	1	11	14	13.8503	16	35	402	24	0.00604
chrV:418504_A/G	0	0	1	0.75854	1	6	96	1	0.53637
chrV:524625_A/T	0	1	1	1.62123	2	9	138	4	0.08023
chrVI:71959_C/T	0	0	1	1.27278	2	8	131	5	0.00862
chrVI:95849_T/C	0	1	2	2.05548	3	10	151	5	0.05442
chrVI:156375_T/C	0	2	3	3.65328	5	14	187	6	0.159
chrVI:229337_G/A	0	0	0	0.44622	1	6	65	0	1
chrVII:122421_CA/C	80	113	119	119.287	126	165	1100	150	0.00112
chrVII:141743_C/T	213	259	268	267.993	277	329	1670	294	0.0265
chrVII:178509_T/C	46	74	80	79.9386	85	118	1032	108	0.00055
chrVII:372033_G/C	11	29	33	32.9516	37	59	634	49	0.00309
chrVII:397449_G/A	14	32	35	35.4173	39	60	600	59	8e-05
chrVII:470028_A/G	42	70	75	74.9687	80	114	984	108	6e-05
chrVII:656248_T/G	0	6	8	7.7772	10	24	322	8	0.51891
chrVII:850923_T/C	4	16	19	19.0115	22	40	450	21	0.34985
chrVII:984362_C/T	1	9	11	10.7524	13	26	361	7	0.91792
chrVIII:104423_C/A	34	58	63	63.4032	68	100	920	93	0.00013
chrVIII:175012_C/T	8	25	28	28.1784	31	53	574	53	1e-05
chrVIII:459310_C/G	0	7	9	8.77998	11	27	343	17	0.00718
chrIX:28874_G/C	0	0	0	0.12513	0	4	42	0	1
chrIX:105090_T/C	4	18	21	21.445	24	43	499	36	0.00155
chrIX:178160_C/T	0	1	1	1.41805	2	10	138	3	0.16921
chrIX:227301_A/T	0	0	1	1.15934	2	8	114	4	0.02808
chrIX:386051_A/G	0	0	0	0.16245	0	4	46	1	0.15072
chrX:26108_C/T	0	0	0	0.51013	1	7	83	4	0.00153
chrX:108904_A/G	0	7	9	9.15476	11	29	346	12	0.20627
chrX:181214_T/C	0	6	8	8.05541	10	22	323	18	0.00105
chrX:330144_C/T	0	1	2	1.93407	3	10	160	5	0.04542
chrX:426287_C/A	0	3	4	4.45727	6	17	242	6	0.28893
chrX:548174_T/C	0	5	6	6.33142	8	18	271	9	0.18262
chrX:659425_T/C	15	33	37	37.2587	41	66	702	51	0.01293
chrX:722130_T/C	0	0	1	0.9248	1	7	100	0	1
chrXI:4534_G/A	0	0	0	0.61284	1	6	84	0	1
chrXI:102908_C/T	0	6	8	8.02991	10	22	318	12	0.10692
chrXI:232667_A/T	21	41	45	45.0904	49	73	747	64	0.00234
chrXI:411756_T/C	0	1	2	1.72824	2	10	146	3	0.2483
chrXI:533229_G/C	0	1	2	1.89372	3	12	154	6	0.01131
chrXI:641098_A/G	0	1	2	1.71332	2	9	141	4	0.09199
chrXII:136527_T/C	321	377	387	387.148	398	459	2148	436	0.00123
chrXII:510559_C/T	21	42	46	46.0196	50	74	773	86	0
chrXII:657022_T/C	811	889	903	902.77	917	986	3264	938	0.04901
chrXII:694841_T/C	221	272	282	281.892	291	344	1889	329	0.0006
chrXII:848842_A/G	201	246	255	254.898	264	319	1719	301	0.00041
chrXII:1058607_C/T	6	21	24	23.7845	27	46	557	34	0.02185
chrXIII:33836_G/A	1	11	14	13.7882	16	34	408	16	0.30502
chrXIII:85889_GA/G	8	22	25	24.9814	28	47	572	43	0.00029
chrXIII:253667_T/C	10	26	29	29.3859	33	51	596	38	0.06
chrXIII:333449_G/A	67	101	107	107.432	114	150	1105	144	6e-05
chrXIII:409778_G/T	51	78	84	83.8527	89	121	1053	113	0.00049
chrXIII:591723_A/G	8	23	26	26.0801	29	46	488	33	0.09141
chrXIII:761318_T/A	3	15	18	17.8214	20	37	400	24	0.08158
chrXIII:914575_T/C	2	13	15	15.3397	18	33	396	26	0.00541
chrXIV:24003_C/CCCTTTTTTA	34	58	62	62.6164	67	95	914	81	0.00914
chrXIV:267161_G/A	593	666	679	679.1	692	768	2868	702	0.12264
chrXIV:372376_G/A	1111	1207	1222	1221.98	1237	1322	3747	1278	0.00708
chrXIV:466588_T/G	1435	1523	1538	1538.39	1554	1640	4093	1605	0.00179
chrXIV:579945_GTTA/G	179	222	231	231.257	240	288	1751	279	0.0002
chrXV:56600_G/C	7	23	27	26.7463	30	51	585	39	0.01113
chrXV:150803_G/A	41	64	69	69.1328	74	104	940	90	0.00492
chrXV:171150_T/C	73	104	110	109.991	116	153	1105	138	0.00177
chrXV:377605_C/T	9	28	31	31.1729	35	57	644	37	0.15597
chrXV:521864_C/T	60	88	94	94.3633	100	133	1028	115	0.01154
chrXV:589481_C/T	7	23	26	26.3843	30	48	550	39	0.00835
chrXV:725113_T/C	1	10	12	12.3445	15	30	405	17	0.11334
chrXV:845199_G/A	1	10	13	12.8257	15	31	409	29	5e-05
chrXV:958080_T/A	0	2	3	3.41954	5	15	213	5	0.2569
chrXV:1065815_A/G	0	1	1	1.50131	2	9	141	4	0.06431
chrXVI:26510_T/C	0	0	0	0.41172	1	5	65	0	1
chrXVI:84945_G/A	0	8	10	9.70823	12	25	310	13	0.17398
chrXVI:207364_C/T	2	11	13	13.0788	15	31	379	18	0.10519
chrXVI:383928_G/A	0	0	1	0.8292	1	7	105	2	0.20091
chrXVI:463543_G/A	0	4	6	6.16309	8	19	287	9	0.16532
chrXVI:508199_C/T	3	15	17	17.3863	20	37	478	28	0.00841
chrXVI:812990_T/C	0	0	1	0.93666	1	7	112	6	0.00043

### Sheet: SupplTable01_03_triplets
	Min.	1st Qu.	Median	Mean	3rd Qu.	Max.	nAffected	obsTriplets	pVal
chrI:48890_C/T	0	0	1	0.73272	1	7	388	6	0.00029
chrI:109735_A/G	0	0	0	0.03312	0	3	146	1	0.03222
chrI:159467_G/A	0	0	0	0.12923	0	4	234	0	1
chrI:189123_C/T	0	0	0	0.00035	0	1	35	0	1
chrII:13061_G/T	0	0	0	4e-05	0	1	17	0	1
chrII:123764_G/A	0	0	0	0.03503	0	3	148	0	1
chrII:195177_T/A	0	0	0	0.01432	0	3	115	0	1
chrII:370967_C/T	0	0	0	0.21027	0	5	203	2	0.02365
chrII:464478_G/A	0	0	0	0.32177	1	5	258	1	0.26828
chrII:541139_G/A	0	0	0	0.06639	0	3	159	1	0.06321
chrII:619028_C/A	0	0	0	0.12386	0	5	227	1	0.11435
chrIII:143912_A/G	0	0	0	9e-05	0	1	20	0	1
chrIII:166390_G/C	0	0	0	0	0	0	12	0	1
chrIII:201185_C/A	0	0	0	0.00449	0	2	70	7	0
chrIII:262105_C/T	0	0	0	0.00033	0	1	33	0	1
chrIV:46090_C/G	0	0	0	0.44956	1	6	298	1	0.35159
chrIV:156943_A/G	0	1	1	1.59574	2	10	539	2	0.46665
chrIV:215523_T/C	1	10	13	12.7848	15	32	1075	17	0.16435
chrIV:461656_A/G	0	4	6	6.27629	8	22	783	14	0.00867
chrIV:509407_G/T	0	0	1	1.36332	2	10	421	2	0.3899
chrIV:637663_A/T	0	1	2	1.81847	3	11	560	7	0.00426
chrIV:681304_G/A	0	6	8	8.17053	10	24	828	14	0.0496
chrIV:745766_G/A	0	1	2	2.32439	3	14	463	1	0.8886
chrIV:975156_A/G	0	2	3	3.46295	5	14	616	6	0.1477
chrIV:1182010_T/C	0	0	1	0.88491	1	9	374	1	0.57269
chrIV:1357789_T/G	0	1	2	2.57064	4	15	613	8	0.00738
chrIV:1521369_A/C	0	0	0	0.05871	0	3	178	0	1
chrV:11186_T/C	0	0	0	0.00214	0	2	58	0	1
chrV:183957_A/G	0	0	1	0.95039	1	8	402	1	0.59823
chrV:418504_A/G	0	0	0	0.01213	0	2	96	0	1
chrV:524625_A/T	0	0	0	0.03673	0	3	138	0	1
chrVI:71959_C/T	0	0	0	0.0219	0	3	131	1	0.0213
chrVI:95849_T/C	0	0	0	0.05628	0	6	151	3	0.0001
chrVI:156375_T/C	0	0	0	0.14662	0	4	187	0	1
chrVI:229337_G/A	0	0	0	0.00597	0	2	65	0	1
chrVII:122421_CA/C	6	23	26	26.5733	30	56	1100	36	0.05817
chrVII:141743_C/T	47	81	88	88.177	95	141	1670	100	0.12969
chrVII:178509_T/C	0	9	11	11.3352	14	31	1032	19	0.03065
chrVII:372033_G/C	0	2	3	3.33684	5	15	634	8	0.02696
chrVII:397449_G/A	0	3	4	4.29399	6	19	600	15	0.00018
chrVII:470028_A/G	0	8	11	10.7752	13	32	984	21	0.00653
chrVII:656248_T/G	0	0	0	0.33996	1	5	322	0	1
chrVII:850923_T/C	0	1	1	1.64149	2	10	450	2	0.47794
chrVII:984362_C/T	0	0	0	0.63001	1	7	361	0	1
chrVIII:104423_C/A	0	6	8	7.97717	10	24	920	10	0.28667
chrVIII:175012_C/T	0	1	3	2.76166	4	16	574	5	0.15765
chrVIII:459310_C/G	0	0	0	0.4078	1	7	343	1	0.3271
chrIX:28874_G/C	0	0	0	0.00082	0	1	42	0	1
chrIX:105090_T/C	0	1	2	1.84731	3	11	499	3	0.28275
chrIX:178160_C/T	0	0	0	0.02568	0	2	138	0	1
chrIX:227301_A/T	0	0	0	0.02395	0	3	114	1	0.0234
chrIX:386051_A/G	0	0	0	0.00085	0	1	46	0	1
chrX:26108_C/T	0	0	0	0.00599	0	2	83	0	1
chrX:108904_A/G	0	0	0	0.45312	1	6	346	0	1
chrX:181214_T/C	0	0	0	0.37748	1	5	323	2	0.05952
chrX:330144_C/T	0	0	0	0.04264	0	3	160	0	1
chrX:426287_C/A	0	0	0	0.14974	0	4	242	0	1
chrX:548174_T/C	0	0	0	0.29648	0	5	271	2	0.04152
chrX:659425_T/C	0	2	3	3.6519	5	15	702	6	0.17264
chrX:722130_T/C	0	0	0	0.0173	0	3	100	0	1
chrXI:4534_G/A	0	0	0	0.00932	0	2	84	0	1
chrXI:102908_C/T	0	0	0	0.38348	1	6	318	1	0.31055
chrXI:232667_A/T	0	4	5	5.294	7	21	747	12	0.01246
chrXI:411756_T/C	0	0	0	0.0393	0	3	146	0	1
chrXI:533229_G/C	0	0	0	0.04481	0	3	154	2	0.00163
chrXI:641098_A/G	0	0	0	0.04146	0	3	141	0	1
chrXII:136527_T/C	90	130	138	138.266	146	192	2148	149	0.20201
chrXII:510559_C/T	0	3	5	5.12961	7	19	773	21	0
chrXII:657022_T/C	407	482	497	496.759	511	589	3264	522	0.12663
chrXII:694841_T/C	40	74	80	80.443	87	130	1889	96	0.06335
chrXII:848842_A/G	35	69	76	75.7197	82	119	1719	92	0.04806
chrXII:1058607_C/T	0	1	2	1.90273	3	10	557	2	0.55539
chrXIII:33836_G/A	0	0	1	0.91708	1	8	408	2	0.23432
chrXIII:85889_GA/G	0	1	2	2.02758	3	12	572	6	0.02287
chrXIII:253667_T/C	0	2	3	2.85333	4	14	596	6	0.08017
chrXIII:333449_G/A	4	18	21	21.0382	24	46	1105	39	0.00089
chrXIII:409778_G/T	0	10	12	12.2969	15	31	1053	26	0.00119
chrXIII:591723_A/G	0	2	3	2.83599	4	14	488	4	0.31954
chrXIII:761318_T/A	0	1	1	1.60779	2	11	400	4	0.08861
chrXIII:914575_T/C	0	0	1	1.21778	2	9	396	0	1
chrXIV:24003_C/CCCTTTTTTA	0	6	8	7.84196	10	24	914	15	0.02143
chrXIV:267161_G/A	239	304	316	316.025	328	403	2868	335	0.15402
chrXIV:372376_G/A	699	784	801	801.484	819	905	3747	815	0.30343
chrXIV:466588_T/G	1074	1162	1180	1180.06	1198	1304	4093	1235	0.02307
chrXIV:579945_GTTA/G	23	51	56	56.1921	62	95	1751	72	0.03363
chrXV:56600_G/C	0	1	2	2.30788	3	12	585	3	0.40209
chrXV:150803_G/A	0	7	9	9.65192	12	30	940	21	0.00205
chrXV:171150_T/C	3	19	22	22.237	26	51	1105	37	0.00488
chrXV:377605_C/T	0	1	3	2.77466	4	13	644	6	0.07237
chrXV:521864_C/T	3	14	17	17.5472	20	41	1028	24	0.09794
chrXV:589481_C/T	0	1	2	2.5433	4	12	550	6	0.05499
chrXV:725113_T/C	0	0	0	0.69218	1	7	405	2	0.1579
chrXV:845199_G/A	0	0	1	0.74904	1	7	409	6	0.00033
chrXV:958080_T/A	0	0	0	0.10246	0	4	213	0	1
chrXV:1065815_A/G	0	0	0	0.02943	0	3	141	0	1
chrXVI:26510_T/C	0	0	0	0.00513	0	2	65	0	1
chrXVI:84945_G/A	0	0	0	0.62361	1	7	310	1	0.45054
chrXVI:207364_C/T	0	0	1	0.91491	1	7	379	2	0.23412
chrXVI:383928_G/A	0	0	0	0.01169	0	2	105	0	1
chrXVI:463543_G/A	0	0	0	0.24429	0	4	287	1	0.2117
chrXVI:508199_C/T	0	0	1	1.17631	2	9	478	2	0.32635
chrXVI:812990_T/C	0	0	0	0.01461	0	3	112	2	0.00028

### Sheet: SupplTable01_04_quadruplets
	Min.	1st Qu.	Median	Mean	3rd Qu.	Max.	nAffected	obsQuadruplets	pVal
chrI:48890_C/T	0	0	0	0.03403	0	4	388	1	0.03213
chrI:109735_A/G	0	0	0	0.00041	0	1	146	0	1
chrI:159467_G/A	0	0	0	0.00281	0	2	234	0	1
chrI:189123_C/T	0	0	0	1e-05	0	1	35	0	1
chrII:13061_G/T	0	0	0	0	0	0	17	0	1
chrII:123764_G/A	0	0	0	0.00054	0	2	148	0	1
chrII:195177_T/A	0	0	0	0.00014	0	1	115	0	1
chrII:370967_C/T	0	0	0	0.00695	0	2	203	1	0.00668
chrII:464478_G/A	0	0	0	0.01265	0	3	258	0	1
chrII:541139_G/A	0	0	0	0.00161	0	2	159	0	1
chrII:619028_C/A	0	0	0	0.00302	0	2	227	0	1
chrIII:143912_A/G	0	0	0	0	0	0	20	0	1
chrIII:166390_G/C	0	0	0	0	0	0	12	0	1
chrIII:201185_C/A	0	0	0	2e-05	0	1	70	2	0
chrIII:262105_C/T	0	0	0	0	0	0	33	0	1
chrIV:46090_C/G	0	0	0	0.01895	0	3	298	0	1
chrIV:156943_A/G	0	0	0	0.08721	0	5	539	0	1
chrIV:215523_T/C	0	0	1	1.40103	2	11	1075	2	0.39507
chrIV:461656_A/G	0	0	0	0.61028	1	9	783	3	0.03766
chrIV:509407_G/T	0	0	0	0.08568	0	5	421	1	0.07721
chrIV:637663_A/T	0	0	0	0.10313	0	5	560	1	0.0926
chrIV:681304_G/A	0	0	1	0.89008	1	9	828	1	0.55046
chrIV:745766_G/A	0	0	0	0.177	0	6	463	0	1
chrIV:975156_A/G	0	0	0	0.28326	0	5	616	2	0.04463
chrIV:1182010_T/C	0	0	0	0.04736	0	4	374	0	1
chrIV:1357789_T/G	0	0	0	0.16968	0	6	613	2	0.02014
chrIV:1521369_A/C	0	0	0	0.00093	0	2	178	0	1
chrV:11186_T/C	0	0	0	2e-05	0	1	58	0	1
chrV:183957_A/G	0	0	0	0.05109	0	4	402	0	1
chrV:418504_A/G	0	0	0	0.00017	0	1	96	0	1
chrV:524625_A/T	0	0	0	0.00079	0	2	138	0	1
chrVI:71959_C/T	0	0	0	0.00032	0	1	131	0	1
chrVI:95849_T/C	0	0	0	0.00106	0	2	151	2	3e-05
chrVI:156375_T/C	0	0	0	0.0047	0	2	187	0	1
chrVI:229337_G/A	0	0	0	7e-05	0	1	65	0	1
chrVII:122421_CA/C	0	3	4	4.53469	6	20	1100	5	0.46133
chrVII:141743_C/T	3	18	22	22.4015	26	52	1670	27	0.22797
chrVII:178509_T/C	0	0	1	1.18797	2	10	1032	3	0.13438
chrVII:372033_G/C	0	0	0	0.26488	0	7	634	2	0.04112
chrVII:397449_G/A	0	0	0	0.3977	1	7	600	1	0.30462
chrVII:470028_A/G	0	0	1	1.17213	2	10	984	3	0.13212
chrVII:656248_T/G	0	0	0	0.01051	0	3	322	0	1
chrVII:850923_T/C	0	0	0	0.11107	0	5	450	0	1
chrVII:984362_C/T	0	0	0	0.02814	0	4	361	0	1
chrVIII:104423_C/A	0	0	0	0.73859	1	8	920	1	0.48931
chrVIII:175012_C/T	0	0	0	0.21079	0	6	574	3	0.00394
chrVIII:459310_C/G	0	0	0	0.01406	0	3	343	0	1
chrIX:28874_G/C	0	0	0	0	0	0	42	0	1
chrIX:105090_T/C	0	0	0	0.12236	0	5	499	0	1
chrIX:178160_C/T	0	0	0	0.00026	0	1	138	0	1
chrIX:227301_A/T	0	0	0	0.00038	0	1	114	0	1
chrIX:386051_A/G	0	0	0	0	0	0	46	0	1
chrX:26108_C/T	0	0	0	4e-05	0	1	83	0	1
chrX:108904_A/G	0	0	0	0.0167	0	3	346	0	1
chrX:181214_T/C	0	0	0	0.01324	0	2	323	0	1
chrX:330144_C/T	0	0	0	0.00079	0	2	160	0	1
chrX:426287_C/A	0	0	0	0.00376	0	2	242	0	1
chrX:548174_T/C	0	0	0	0.01062	0	3	271	0	1
chrX:659425_T/C	0	0	0	0.26834	0	6	702	0	1
chrX:722130_T/C	0	0	0	0.00032	0	1	100	0	1
chrXI:4534_G/A	0	0	0	0.00013	0	1	84	0	1
chrXI:102908_C/T	0	0	0	0.01497	0	3	318	0	1
chrXI:232667_A/T	0	0	0	0.47822	1	7	747	0	1
chrXI:411756_T/C	0	0	0	0.00077	0	2	146	0	1
chrXI:533229_G/C	0	0	0	0.00069	0	2	154	0	1
chrXI:641098_A/G	0	0	0	0.00077	0	2	141	0	1
chrXII:136527_T/C	12	33	38	38.3097	43	76	2148	43	0.27962
chrXII:510559_C/T	0	0	0	0.43179	1	7	773	5	0.00057
chrXII:657022_T/C	139	201	212	212.448	224	300	3264	221	0.31837
chrXII:694841_T/C	1	14	17	17.5714	21	42	1889	23	0.15991
chrXII:848842_A/G	2	14	17	17.498	21	45	1719	27	0.0453
chrXII:1058607_C/T	0	0	0	0.11408	0	5	557	0	1
chrXIII:33836_G/A	0	0	0	0.04699	0	3	408	0	1
chrXIII:85889_GA/G	0	0	0	0.1216	0	5	572	0	1
chrXIII:253667_T/C	0	0	0	0.21374	0	5	596	1	0.17941
chrXIII:333449_G/A	0	2	3	3.19835	4	17	1105	12	0.00108
chrXIII:409778_G/T	0	0	1	1.33769	2	10	1053	4	0.06428
chrXIII:591723_A/G	0	0	0	0.23233	0	6	488	1	0.1927
chrXIII:761318_T/A	0	0	0	0.10995	0	5	400	1	0.09755
chrXIII:914575_T/C	0	0	0	0.07484	0	4	396	0	1
chrXIV:24003_C/CCCTTTTTTA	0	0	0	0.72467	1	8	914	7	0.00014
chrXIV:267161_G/A	62	105	114	113.965	123	175	2868	113	0.53554
chrXIV:372376_G/A	315	393	408	408.559	424	509	3747	415	0.39535
chrXIV:466588_T/G	591	683	701	701.632	720	820	4093	747	0.05379
chrXIV:579945_GTTA/G	0	8	10	10.1386	12	30	1751	21	0.00707
chrXV:56600_G/C	0	0	0	0.15294	0	5	585	1	0.13406
chrXV:150803_G/A	0	0	1	1.02818	2	12	940	8	0.00017
chrXV:171150_T/C	0	2	3	3.48981	5	16	1105	9	0.02152
chrXV:377605_C/T	0	0	0	0.18212	0	5	644	1	0.15661
chrXV:521864_C/T	0	1	2	2.53169	4	17	1028	5	0.13838
chrXV:589481_C/T	0	0	0	0.19014	0	5	550	2	0.02479
chrXV:725113_T/C	0	0	0	0.02865	0	3	405	0	1
chrXV:845199_G/A	0	0	0	0.03356	0	3	409	2	0.00171
chrXV:958080_T/A	0	0	0	0.00216	0	2	213	0	1
chrXV:1065815_A/G	0	0	0	0.00042	0	1	141	0	1
chrXVI:26510_T/C	0	0	0	4e-05	0	1	65	0	1
chrXVI:84945_G/A	0	0	0	0.03092	0	4	310	0	1
chrXVI:207364_C/T	0	0	0	0.04864	0	3	379	0	1
chrXVI:383928_G/A	0	0	0	0.00013	0	1	105	0	1
chrXVI:463543_G/A	0	0	0	0.00692	0	2	287	0	1
chrXVI:508199_C/T	0	0	0	0.05714	0	4	478	1	0.05298
chrXVI:812990_T/C	0	0	0	0.00017	0	1	112	0	1

### Sheet: SupplTable01_05_quintuplets
	Min.	1st Qu.	Median	Mean	3rd Qu.	Max.	nAffected	obsQuintuplet	pVal
chrI:48890_C/T	0	0	0	0.00167	0	2	388	0	1
chrI:109735_A/G	0	0	0	0	0	0	146	0	1
chrI:159467_G/A	0	0	0	7e-05	0	1	234	0	1
chrI:189123_C/T	0	0	0	0	0	0	35	0	1
chrII:13061_G/T	0	0	0	0	0	0	17	0	1
chrII:123764_G/A	0	0	0	1e-05	0	1	148	0	1
chrII:195177_T/A	0	0	0	0	0	0	115	0	1
chrII:370967_C/T	0	0	0	0.00019	0	1	203	0	1
chrII:464478_G/A	0	0	0	0.00055	0	2	258	0	1
chrII:541139_G/A	0	0	0	5e-05	0	1	159	0	1
chrII:619028_C/A	0	0	0	6e-05	0	1	227	0	1
chrIII:143912_A/G	0	0	0	0	0	0	20	0	1
chrIII:166390_G/C	0	0	0	0	0	0	12	0	1
chrIII:201185_C/A	0	0	0	0	0	0	70	0	1
chrIII:262105_C/T	0	0	0	0	0	0	33	0	1
chrIV:46090_C/G	0	0	0	0.00083	0	2	298	0	1
chrIV:156943_A/G	0	0	0	0.00491	0	3	539	0	1
chrIV:215523_T/C	0	0	0	0.15058	0	5	1075	0	1
chrIV:461656_A/G	0	0	0	0.06025	0	7	783	0	1
chrIV:509407_G/T	0	0	0	0.0057	0	4	421	0	1
chrIV:637663_A/T	0	0	0	0.00669	0	4	560	0	1
chrIV:681304_G/A	0	0	0	0.101	0	5	828	0	1
chrIV:745766_G/A	0	0	0	0.01374	0	4	463	0	1
chrIV:975156_A/G	0	0	0	0.02382	0	4	616	1	0.02145
chrIV:1182010_T/C	0	0	0	0.00269	0	2	374	0	1
chrIV:1357789_T/G	0	0	0	0.01167	0	3	613	0	1
chrIV:1521369_A/C	0	0	0	1e-05	0	1	178	0	1
chrV:11186_T/C	0	0	0	0	0	0	58	0	1
chrV:183957_A/G	0	0	0	0.00256	0	2	402	0	1
chrV:418504_A/G	0	0	0	0	0	0	96	0	1
chrV:524625_A/T	0	0	0	3e-05	0	1	138	0	1
chrVI:71959_C/T	0	0	0	0	0	0	131	0	1
chrVI:95849_T/C	0	0	0	2e-05	0	1	151	1	2e-05
chrVI:156375_T/C	0	0	0	0.0001	0	1	187	0	1
chrVI:229337_G/A	0	0	0	0	0	0	65	0	1
chrVII:122421_CA/C	0	0	0	0.78711	1	9	1100	0	1
chrVII:141743_C/T	0	4	5	5.76949	8	25	1670	6	0.48759
chrVII:178509_T/C	0	0	0	0.12601	0	5	1032	2	0.01603
chrVII:372033_G/C	0	0	0	0.02142	0	4	634	0	1
chrVII:397449_G/A	0	0	0	0.03736	0	5	600	0	1
chrVII:470028_A/G	0	0	0	0.12994	0	5	984	0	1
chrVII:656248_T/G	0	0	0	0.00035	0	1	322	0	1
chrVII:850923_T/C	0	0	0	0.00764	0	4	450	0	1
chrVII:984362_C/T	0	0	0	0.00137	0	2	361	0	1
chrVIII:104423_C/A	0	0	0	0.06892	0	5	920	0	1
chrVIII:175012_C/T	0	0	0	0.0163	0	3	574	2	0.00126
chrVIII:459310_C/G	0	0	0	0.00063	0	2	343	0	1
chrIX:28874_G/C	0	0	0	0	0	0	42	0	1
chrIX:105090_T/C	0	0	0	0.00867	0	4	499	0	1
chrIX:178160_C/T	0	0	0	0	0	0	138	0	1
chrIX:227301_A/T	0	0	0	0	0	0	114	0	1
chrIX:386051_A/G	0	0	0	0	0	0	46	0	1
chrX:26108_C/T	0	0	0	0	0	0	83	0	1
chrX:108904_A/G	0	0	0	0.00058	0	2	346	0	1
chrX:181214_T/C	0	0	0	0.00064	0	2	323	0	1
chrX:330144_C/T	0	0	0	0	0	0	160	0	1
chrX:426287_C/A	0	0	0	9e-05	0	1	242	0	1
chrX:548174_T/C	0	0	0	0.00032	0	2	271	0	1
chrX:659425_T/C	0	0	0	0.01989	0	4	702	0	1
chrX:722130_T/C	0	0	0	0	0	0	100	0	1
chrXI:4534_G/A	0	0	0	0	0	0	84	0	1
chrXI:102908_C/T	0	0	0	0.00079	0	2	318	0	1
chrXI:232667_A/T	0	0	0	0.04419	0	5	747	0	1
chrXI:411756_T/C	0	0	0	0	0	0	146	0	1
chrXI:533229_G/C	0	0	0	2e-05	0	1	154	0	1
chrXI:641098_A/G	0	0	0	0	0	0	141	0	1
chrXII:136527_T/C	0	8	11	10.9187	14	39	2148	16	0.14179
chrXII:510559_C/T	0	0	0	0.03655	0	4	773	1	0.03258
chrXII:657022_T/C	46	84	93	93.1415	102	178	3264	91	0.56913
chrXII:694841_T/C	0	2	4	3.93231	5	19	1889	9	0.04665
chrXII:848842_A/G	0	2	4	4.13745	6	21	1719	8	0.10297
chrXII:1058607_C/T	0	0	0	0.0064	0	4	557	0	1
chrXIII:33836_G/A	0	0	0	0.00228	0	3	408	0	1
chrXIII:85889_GA/G	0	0	0	0.00789	0	3	572	0	1
chrXIII:253667_T/C	0	0	0	0.01588	0	5	596	0	1
chrXIII:333449_G/A	0	0	0	0.5033	1	8	1105	4	0.0087
chrXIII:409778_G/T	0	0	0	0.14786	0	6	1053	0	1
chrXIII:591723_A/G	0	0	0	0.01965	0	4	488	0	1
chrXIII:761318_T/A	0	0	0	0.00788	0	5	400	0	1
chrXIII:914575_T/C	0	0	0	0.00486	0	5	396	0	1
chrXIV:24003_C/CCCTTTTTTA	0	0	0	0.06687	0	5	914	5	1e-05
chrXIV:267161_G/A	12	36	42	42.2362	48	88	2868	41	0.56194
chrXIV:372376_G/A	130	200	213	213.278	226	305	3747	214	0.49009
chrXIV:466588_T/G	315	407	424	424.671	442	533	4093	441	0.26973
chrXIV:579945_GTTA/G	0	1	2	1.83744	3	16	1751	7	0.01245
chrXV:56600_G/C	0	0	0	0.01	0	3	585	0	1
chrXV:150803_G/A	0	0	0	0.11257	0	5	940	2	0.01482
chrXV:171150_T/C	0	0	0	0.55452	1	9	1105	1	0.37254
chrXV:377605_C/T	0	0	0	0.01175	0	3	644	0	1
chrXV:521864_C/T	0	0	0	0.37351	1	8	1028	2	0.0751
chrXV:589481_C/T	0	0	0	0.01403	0	3	550	1	0.01301
chrXV:725113_T/C	0	0	0	0.00119	0	2	405	0	1
chrXV:845199_G/A	0	0	0	0.00147	0	2	409	1	0.00141
chrXV:958080_T/A	0	0	0	5e-05	0	1	213	0	1
chrXV:1065815_A/G	0	0	0	0	0	0	141	0	1
chrXVI:26510_T/C	0	0	0	0	0	0	65	0	1
chrXVI:84945_G/A	0	0	0	0.00154	0	2	310	0	1
chrXVI:207364_C/T	0	0	0	0.00252	0	2	379	0	1
chrXVI:383928_G/A	0	0	0	1e-05	0	1	105	0	1
chrXVI:463543_G/A	0	0	0	0.00018	0	1	287	0	1
chrXVI:508199_C/T	0	0	0	0.00307	0	2	478	0	1
chrXVI:812990_T/C	0	0	0	0	0	0	112	0	1

### Sheet: SupplTable01_06_sextuplets
	Min.	1st Qu.	Median	Mean	3rd Qu.	Max.	nAffected	obsSextuplet	pVal
chrI:48890_C/T	0	0	0	5e-05	0	1	388	0	1
chrI:109735_A/G	0	0	0	0	0	0	146	0	1
chrI:159467_G/A	0	0	0	0	0	0	234	0	1
chrI:189123_C/T	0	0	0	0	0	0	35	0	1
chrII:13061_G/T	0	0	0	0	0	0	17	0	1
chrII:123764_G/A	0	0	0	0	0	0	148	0	1
chrII:195177_T/A	0	0	0	0	0	0	115	0	1
chrII:370967_C/T	0	0	0	1e-05	0	1	203	0	1
chrII:464478_G/A	0	0	0	1e-05	0	1	258	0	1
chrII:541139_G/A	0	0	0	0	0	0	159	0	1
chrII:619028_C/A	0	0	0	0	0	0	227	0	1
chrIII:143912_A/G	0	0	0	0	0	0	20	0	1
chrIII:166390_G/C	0	0	0	0	0	0	12	0	1
chrIII:201185_C/A	0	0	0	0	0	0	70	0	1
chrIII:262105_C/T	0	0	0	0	0	0	33	0	1
chrIV:46090_C/G	0	0	0	3e-05	0	1	298	0	1
chrIV:156943_A/G	0	0	0	0.00022	0	2	539	0	1
chrIV:215523_T/C	0	0	0	0.01658	0	5	1075	0	1
chrIV:461656_A/G	0	0	0	0.0059	0	3	783	0	1
chrIV:509407_G/T	0	0	0	0.00034	0	1	421	0	1
chrIV:637663_A/T	0	0	0	0.00034	0	2	560	0	1
chrIV:681304_G/A	0	0	0	0.01091	0	3	828	0	1
chrIV:745766_G/A	0	0	0	0.00093	0	2	463	0	1
chrIV:975156_A/G	0	0	0	0.00202	0	3	616	0	1
chrIV:1182010_T/C	0	0	0	8e-05	0	2	374	0	1
chrIV:1357789_T/G	0	0	0	0.00087	0	3	613	0	1
chrIV:1521369_A/C	0	0	0	0	0	0	178	0	1
chrV:11186_T/C	0	0	0	0	0	0	58	0	1
chrV:183957_A/G	0	0	0	0.00014	0	1	402	0	1
chrV:418504_A/G	0	0	0	0	0	0	96	0	1
chrV:524625_A/T	0	0	0	0	0	0	138	0	1
chrVI:71959_C/T	0	0	0	0	0	0	131	0	1
chrVI:95849_T/C	0	0	0	0	0	0	151	0	1
chrVI:156375_T/C	0	0	0	0	0	0	187	0	1
chrVI:229337_G/A	0	0	0	0	0	0	65	0	1
chrVII:122421_CA/C	0	0	0	0.13646	0	6	1100	0	1
chrVII:141743_C/T	0	0	1	1.48074	2	15	1670	2	0.3958
chrVII:178509_T/C	0	0	0	0.01253	0	4	1032	1	0.01117
chrVII:372033_G/C	0	0	0	0.00146	0	3	634	0	1
chrVII:397449_G/A	0	0	0	0.00327	0	3	600	0	1
chrVII:470028_A/G	0	0	0	0.01453	0	3	984	0	1
chrVII:656248_T/G	0	0	0	0	0	0	322	0	1
chrVII:850923_T/C	0	0	0	0.00044	0	3	450	0	1
chrVII:984362_C/T	0	0	0	6e-05	0	1	361	0	1
chrVIII:104423_C/A	0	0	0	0.00636	0	3	920	0	1
chrVIII:175012_C/T	0	0	0	0.00119	0	2	574	1	0.00113
chrVIII:459310_C/G	0	0	0	2e-05	0	1	343	0	1
chrIX:28874_G/C	0	0	0	0	0	0	42	0	1
chrIX:105090_T/C	0	0	0	0.00043	0	2	499	0	1
chrIX:178160_C/T	0	0	0	0	0	0	138	0	1
chrIX:227301_A/T	0	0	0	0	0	0	114	0	1
chrIX:386051_A/G	0	0	0	0	0	0	46	0	1
chrX:26108_C/T	0	0	0	0	0	0	83	0	1
chrX:108904_A/G	0	0	0	3e-05	0	1	346	0	1
chrX:181214_T/C	0	0	0	4e-05	0	2	323	0	1
chrX:330144_C/T	0	0	0	0	0	0	160	0	1
chrX:426287_C/A	0	0	0	0	0	0	242	0	1
chrX:548174_T/C	0	0	0	1e-05	0	1	271	0	1
chrX:659425_T/C	0	0	0	0.00146	0	4	702	0	1
chrX:722130_T/C	0	0	0	0	0	0	100	0	1
chrXI:4534_G/A	0	0	0	0	0	0	84	0	1
chrXI:102908_C/T	0	0	0	1e-05	0	1	318	0	1
chrXI:232667_A/T	0	0	0	0.00411	0	3	747	0	1
chrXI:411756_T/C	0	0	0	0	0	0	146	0	1
chrXI:533229_G/C	0	0	0	0	0	0	154	0	1
chrXI:641098_A/G	0	0	0	0	0	0	141	0	1
chrXII:136527_T/C	0	1	3	3.13556	4	19	2148	7	0.09
chrXII:510559_C/T	0	0	0	0.00302	0	3	773	0	1
chrXII:657022_T/C	11	35	41	41.413	48	91	3264	43	0.43542
chrXII:694841_T/C	0	0	0	0.89	1	12	1889	3	0.09807
chrXII:848842_A/G	0	0	1	0.99132	2	12	1719	2	0.26024
chrXII:1058607_C/T	0	0	0	0.00055	0	2	557	0	1
chrXIII:33836_G/A	0	0	0	0.0001	0	1	408	0	1
chrXIII:85889_GA/G	0	0	0	0.00053	0	3	572	0	1
chrXIII:253667_T/C	0	0	0	0.0012	0	2	596	0	1
chrXIII:333449_G/A	0	0	0	0.07677	0	5	1105	0	1
chrXIII:409778_G/T	0	0	0	0.01622	0	4	1053	0	1
chrXIII:591723_A/G	0	0	0	0.00157	0	2	488	0	1
chrXIII:761318_T/A	0	0	0	0.00051	0	2	400	0	1
chrXIII:914575_T/C	0	0	0	0.00025	0	2	396	0	1
chrXIV:24003_C/CCCTTTTTTA	0	0	0	0.00711	0	4	914	4	2e-05
chrXIV:267161_G/A	1	12	15	15.8911	19	48	2868	17	0.42594
chrXIV:372376_G/A	54	102	112	112.501	123	190	3747	110	0.56416
chrXIV:466588_T/G	166	243	258	258.663	274	373	4093	256	0.54775
chrXIV:579945_GTTA/G	0	0	0	0.33419	0	7	1751	2	0.06846
chrXV:56600_G/C	0	0	0	0.0006	0	2	585	0	1
chrXV:150803_G/A	0	0	0	0.013	0	4	940	0	1
chrXV:171150_T/C	0	0	0	0.09046	0	6	1105	0	1
chrXV:377605_C/T	0	0	0	0.00087	0	2	644	0	1
chrXV:521864_C/T	0	0	0	0.0554	0	5	1028	0	1
chrXV:589481_C/T	0	0	0	0.00111	0	2	550	0	1
chrXV:725113_T/C	0	0	0	6e-05	0	1	405	0	1
chrXV:845199_G/A	0	0	0	3e-05	0	1	409	0	1
chrXV:958080_T/A	0	0	0	0	0	0	213	0	1
chrXV:1065815_A/G	0	0	0	0	0	0	141	0	1
chrXVI:26510_T/C	0	0	0	0	0	0	65	0	1
chrXVI:84945_G/A	0	0	0	5e-05	0	1	310	0	1
chrXVI:207364_C/T	0	0	0	0.00018	0	2	379	0	1
chrXVI:383928_G/A	0	0	0	0	0	0	105	0	1
chrXVI:463543_G/A	0	0	0	0	0	0	287	0	1
chrXVI:508199_C/T	0	0	0	9e-05	0	1	478	0	1
chrXVI:812990_T/C	0	0	0	0	0	0	112	0	1
