## Supplementary material for "*Trans*-acting genetic variation affects the expression of adjacent genes": Suppl Table 2

### Sheet: MainModels_TypeIII
	LR_Chisq	Df	pVals	Factor	Orientation
1	31.1192	1	2.42656e-08	TFInventory	Convergent
2	0.140378	1	0.707905	Closeness	Convergent
3	2.43222	1	0.118864	BaselineChromatin	Convergent
4	2.01946	1	0.155295	DeltaChromatin	Convergent
5	13.7479	1	0.000209057	TFInventory	Divergent
6	58.7581	1	1.783e-14	Closeness	Divergent
7	0.903371	1	0.341879	BaselineChromatin	Divergent
8	9.65944	1	0.00188381	DeltaChromatin	Divergent
9	38.4989	1	5.47857e-10	TFInventory	Tandem
10	2.58171	1	0.108105	Closeness	Tandem
11	10.862	1	0.000981563	BaselineChromatin	Tandem
12	1.69251	1	0.193271	DeltaChromatin	Tandem
13	2.82349	2	0.243717	PairOrientation	All
14	83.8345	1	5.37982e-20	TFInventory	All
15	42.6374	1	6.58877e-11	Closeness	All
16	15.8708	1	6.78168e-05	BaselineChromatin	All
17	11.5179	1	0.000689304	DeltaChromatin	All

### Sheet: WithFxSimilarity_TypeIII
	LR_Chisq	Df	pVals	Factor
1	2.39412	2	0.302081	PairOrientation
2	39.5322	1	3.22689e-10	TFInventory
3	38.4443	1	5.63387e-10	Closeness
4	10.8401	1	0.000993259	BaselineChromatin
5	6.17429	1	0.012962	DeltaChromatin
6	5.49067	1	0.0191182	geneInteractionSimilarity
7	3.56423	1	0.0590369	geneOntologySimilarity

### Sheet: WithFxSimilarityNoTF_TypeIII
	LR_Chisq	Df	pVals	Factor
1	3.03253	2	0.21953	PairOrientation
2	41.6669	1	1.08225e-10	Closeness
3	16.5225	1	4.80767e-05	BaselineChromatin
4	7.44471	1	0.00636231	DeltaChromatin
5	5.86003	1	0.0154885	geneInteractionSimilarity
6	9.40222	1	0.00216723	geneOntologySimilarity

### Sheet: GeneOntology_TypeII
	Sum Sq	Df	F value	Pr(>F)
PairOrientation	0.0300795	2	0.547455	0.578466
TFInventory	1.05479	1	38.3947	6.40379e-10
Closeness	0.00510641	1	0.185876	0.666396
BaselineChromatin	0.0228716	1	0.832537	0.361599
DeltaChromatin	0.530552	1	19.3124	1.14058e-05
Residuals	102.993	3749	NA	NA

### Sheet: GeneInteraction_TypeII
	Sum Sq	Df	F value	Pr(>F)
PairOrientation	0.00134371	2	0.23481	0.790738
TFInventory	0.000850384	1	0.297206	0.585685
Closeness	0.0370115	1	12.9354	0.000328303
BaselineChromatin	0.00339332	1	1.18595	0.276246
DeltaChromatin	0.00176429	1	0.61661	0.43238
Residuals	7.61382	2661	NA	NA
