## Supplementary material for "*Trans*-acting genetic variation affects the expression of adjacent genes": Suppl Table 3

### Sheet: Sheet1
Use	Link	Accession	Citation
Gene Markers	https://elifesciences.org/articles/35471/figures#sdata3	NA	Albert, F. W., Bloom, J. S., Siegel, J., Day, L., & Kruglyak, L. (2018). Genetics of trans-regulatory variation in gene expression. ELife, 7, e35471. https://doi.org/10.7554/eLife.35471
Gene Models	https://yeastmine.yeastgenome.org/yeastmine/begin.do	NA	Balakrishnan, R., Park, J., Karra, K., Hitz, B. C., Binkley, G., Hong, E. L., Sullivan, J., Micklem, G., & Michael Cherry, J. (2012). YeastMine—An integrated data warehouse for Saccharomyces cerevisiae data as a multipurpose tool-kit. Database, 2012. https://doi.org/10.1093/database/bar062
Expression Data	https://elifesciences.org/articles/35471/figures#sdata1	NA	Albert, F. W., Bloom, J. S., Siegel, J., Day, L., & Kruglyak, L. (2018). Genetics of trans-regulatory variation in gene expression. ELife, 7, e35471. https://doi.org/10.7554/eLife.35471
Expression Data	Direct from collaborator	NA	Fleming, J. A., Lightcap, E. S., Sadis, S., Thoroddsen, V., Bulawa, C. E., & Blackman, R. K. (2002). Complementary whole-genome technologies reveal the cellular response to proteasome inhibition by PS-341. Proceedings of the National Academy of Sciences, 99(3), 1461–1466. https://doi.org/10.1073/pnas.032516399
Expression Data	Direct from collaborator	NA	Hughes, T. R., Roberts, C. J., Dai, H., Jones, A. R., Meyer, M. R., Slade, D., Burchard, J., Dow, S., Ward, T. R., Kidd, M. J., Friend, S. H., & Marton, M. J. (2000). Widespread aneuploidy revealed by DNA microarray expression profiling. Nature Genetics, 25(3), 333–337. https://doi.org/10.1038/77116
Expression Data	https://www.ncbi.nlm.nih.gov/geo/	GSE1990	Brem, R. B., & Kruglyak, L. (2005). The landscape of genetic complexity across 5,700 gene expression traits in yeast. Proceedings of the National Academy of Sciences, 102(5), 1572–1577. https://doi.org/10.1073/pnas.0408709102
Expression Data	https://www.ncbi.nlm.nih.gov/geo/	GSE2583	Klevecz, R. R., Bolen, J., Forrest, G., & Murray, D. B. (2004). A genomewide oscillation in transcription gates DNA replication and cell cycle. Proceedings of the National Academy of Sciences, 101(5), 1200–1205. https://doi.org/10.1073/pnas.0306490101
Expression Data	https://www.ncbi.nlm.nih.gov/geo/	GSE11452	Knijnenburg, T. A., Daran, J.-M. G., van den Broek, M. A., Daran-Lapujade, P. A., de Winde, J. H., Pronk, J. T., Reinders, M. J., & Wessels, L. F. (2009). Combinatorial effects of environmental parameters on transcriptional regulation in Saccharomyces cerevisiae: A quantitative analysis of a compendium of chemostat-based transcriptome data. BMC Genomics, 10(1), 53. https://doi.org/10.1186/1471-21…
Expression Data	https://www.ncbi.nlm.nih.gov/geo/	GSE25909	Lenstra, T. L., Benschop, J. J., Kim, T., Schulze, J. M., Brabers, N. A. C. H., Margaritis, T., van de Pasch, L. A. L., van Heesch, S. A. A. C., Brok, M. O., Groot Koerkamp, M. J. A., Ko, C. W., van Leenen, D., Sameith, K., van Hooff, S. R., Lijnzaad, P., Kemmeren, P., Hentrich, T., Kobor, M. S., Buratowski, S., & Holstege, F. C. P. (2011). The Specificity and Topology of Chromatin Interaction Pa…
Expression Data	https://www.ncbi.nlm.nih.gov/geo/	GSE92906	Myers, K. S., Riley, N. M., MacGilvray, M. E., Sato, T. K., McGee, M., Heilberger, J., Coon, J. J., & Gasch, A. P. (2019). Rewired cellular signaling coordinates sugar and hypoxic responses for anaerobic xylose fermentation in yeast. PLOS Genetics, 15(3), e1008037. https://doi.org/10.1371/journal.pgen.1008037
Expression Data	https://www.ncbi.nlm.nih.gov/geo/	GSE42536	Sameith, K., Amini, S., Groot Koerkamp, M. J. A., van Leenen, D., Brok, M., Brabers, N., Lijnzaad, P., van Hooff, S. R., Benschop, J. J., Lenstra, T. L., Apweiler, E., van Wageningen, S., Snel, B., Holstege, F. C. P., & Kemmeren, P. (2015). A high-resolution gene expression atlas of epistasis between gene-specific transcription factors exposes potential mechanisms for genetic interactions. BMC Bi…
Expression Data	https://github.com/bartongroup/profDGE48/blob/master/Preprocessed_data/WT_countdata.tar.gz	NA	Schurch, N. J., Schofield, P., Gierliński, M., Cole, C., Sherstnev, A., Singh, V., Wrobel, N., Gharbi, K., Simpson, G. G., Owen-Hughes, T., Blaxter, M., & Barton, G. J. (2016). How many biological replicates are needed in an RNA-seq experiment and which differential expression tool should you use? RNA, 22(6), 839–851. https://doi.org/10.1261/rna.053959.115
Expression Data	https://www.ncbi.nlm.nih.gov/geo/	GSE24771	Simola, D. F., Francis, C., Sniegowski, P. D., & Kim, J. (2010). Heterochronic evolution reveals modular timing changes in budding yeast transcriptomes. Genome Biology, 11(10), R105. https://doi.org/10.1186/gb-2010-11-10-r105
Covariates	https://elifesciences.org/articles/35471/figures#sdata2	NA	Albert, F. W., Bloom, J. S., Siegel, J., Day, L., & Kruglyak, L. (2018). Genetics of trans-regulatory variation in gene expression. ELife, 7, e35471. https://doi.org/10.7554/eLife.35471
ATAC-seq Nucleosoem Occupancy	https://www.ncbi.nlm.nih.gov/geo/	GSE66386	Schep, A. N., Buenrostro, J. D., Denny, S. K., Schwartz, K., Sherlock, G., & Greenleaf, W. J. (2015). Structured nucleosome fingerprints enable high-resolution mapping of chromatin architecture within regulatory regions. Genome Research, 25(11), 1757–1770. https://doi.org/10.1101/gr.192294.115
Chemical Cleavage Nucleosome Occcupancy	https://www.ncbi.nlm.nih.gov/geo/	GSE97290	Chereji, R. V., Ramachandran, S., Bryson, T. D., & Henikoff, S. (2018). Precise genome-wide mapping of single nucleosomes and linkers in vivo. Genome Biology, 19(1), 19. https://doi.org/10.1186/s13059-018-1398-0
Chromatin Marks	https://www.ncbi.nlm.nih.gov/geo/	GSE61888	Weiner, A., Hsieh, T.-H. S., Appleboim, A., Chen, H. V., Rahat, A., Amit, I., Rando, O. J., & Friedman, N. (2015). High-Resolution Chromatin Dynamics during a Yeast Stress Response. Molecular Cell, 58(2), 371–386. https://doi.org/10.1016/j.molcel.2015.02.002
Genetic Interactions	https://thecellmap.org/costanzo2016/	NA	Costanzo, M., VanderSluis, B., Koch, E. N., Baryshnikova, A., Pons, C., Tan, G., Wang, W., Usaj, M., Hanchard, J., Lee, S. D., Pelechano, V., Styles, E. B., Billmann, M., van Leeuwen, J., van Dyk, N., Lin, Z.-Y., Kuzmin, E., Nelson, J., Piotrowski, J. S., … Boone, C. (2016). A global genetic interaction network maps a wiring diagram of cellular function. Science, 353(6306), aaf1420–aaf1420. https…
Gene Ontology	https://bioconductor.org/packages/release/data/annotation/html/org.Sc.sgd.db.html	NA	Carlson, M. (2017). Org.Sc.sgd.db. Bioconductor. https://doi.org/10.18129/B9.BIOC.ORG.SC.SGD.DB
TF Regulation	http://www.yeastract.com/help_regmatrix.php	NA	Monteiro, P. T., Oliveira, J., Pais, P., Antunes, M., Palma, M., Cavalheiro, M., Galocha, M., Godinho, C. P., Martins, L. C., Bourbon, N., Mota, M. N., Ribeiro, R. A., Viana, R., Sá-Correia, I., & Teixeira, M. C. (2020). YEASTRACT+: A portal for cross-species comparative genomics of transcription regulation in yeasts. Nucleic Acids Research, 48(D1), D642–D649. https://doi.org/10.1093/nar/gkz859
Oaf1 Regulaton Targets	https://msystems.asm.org/content/msys/3/4/e00215-17/DC4/embed/inline-supplementary-material-4.xlsx?download=true	NA	Bergenholm, D., Liu, G., Holland, P., & Nielsen, J. (2018). Reconstruction of a Global Transcriptional Regulatory Network for Control of Lipid Metabolism in Yeast by Using Chromatin Immunoprecipitation with Lambda Exonuclease Digestion. MSystems, 3(4), e00215-17, /msystems/3/4/msys.00215-17.atom. https://doi.org/10.1128/mSystems.00215-17
